# Proteomics analysis reveals novel phosphorylated residues and associated proteins of the polyomavirus DNA replication initiation complex

**DOI:** 10.1101/2024.02.08.579500

**Authors:** Rama Dey-Rao, Shichen Shen, Jun Qu, Thomas Melendy

**Affiliations:** Department of Microbiology & Immunology, Jacobs School of Medicine & Biomedical Sciences, University at Buffalo, Buffalo, NY, United States of America; Department of Pharmaceutical Sciences, University at Buffalo, State University of New York at Buffalo, Buffalo, NY, United States of America

**Keywords:** DNA replication, SV40, LT, Polprim, RPA, Phosphorylation, Proteomics, Bioinformatics

## Abstract

Polyomavirus (**PyV**) Large T-antigen (**LT**) is the major viral regulatory protein that targets numerous cellular factors/pathways: tumor suppressors, cell cycle regulators, transcription and chromatin regulators, as well as other factors for viral replication. LT directly recruits the cellular replication factors involved in LT’s recognition of the viral origin, origin unwinding, and primer synthesis which is carried out by mutual interactions between LT, DNA polymerase alpha-primase (**Polprim**), and single strand (ss) DNA binding replication protein A (**RPA**). The activities as well as interactions of these three with each other as well as other factors, are known to be modulated by post-translational modifications (PTMs); however, modern high-sensitivity proteomic analyses of the PTMs as well as proteins associated with the three have been lacking. Elution from immunoprecipitation (IP) of the three factors were subjected to high-resolution liquid chromatography tandem mass spectrometry (LC-MS/MS). We identified 479 novel phosphorylated amino acid residues (PAARs) on the three factors: 82 PAARs on SV40 LT, 305 on the Polprim heterotetrametric complex and 92 on the RPA heterotrimeric complex. LC-MS/MS analysis also identified proteins that co-immunoprecipitated (coIP-ed) with the three factors that were not previously reported: 374 with LT, 453 with Polprim and 183 with RPA. We used a bioinformatic-based approach to analyze the proteomics data and demonstrate a highly significant “enrichment” of transcription-related process associated uniquely with LT, consistent with its role as a transcriptional regulator, as opposed to Polprim and RPA associated proteins which showed no such enrichment. The most significant cell cycle related network was regulated by ETS proto-oncogene 1 (ETS1), indicating its involvement in regulatory control of DNA replication, repair, and metabolism. The interaction between LT and ETS1 is validated and shown to be independent of nucleic acids. One of the novel phosphorylated aa residues detected on LT from this study, has been demonstrated by us to affect DNA replication activities of SV40 Large T-antigen. Our data provide substantial additional novel information on PAARs, and proteins associated with PyV LT, and the cellular Polprim-, RPA- complexes which will benefit research in DNA replication, transformation, transcription, and other viral and host cellular processes.
