## Supplementary material for "Proteomics analysis reveals novel phosphorylated residues and associated proteins of the polyomavirus DNA replication initiation complex": PAARs SV40LT

### Sheet: 1. SV40 LT PAARs
PAARs in SV40 LT by IPMS
#	Residue and position	Modification detected
1	S10	Phosphorylation
2	S22	Phosphorylation
3	Y34	Phosphorylation
4	T57	Phosphorylation
5	Y59	Phosphorylation
6	S140	Phosphorylation
7	S144	Phosphorylation
8	S147	Phosphorylation
9	S152	Phosphorylation
10	T155	Phosphorylation
11	Y162	Phosphorylation
12	T163	Phosphorylation
13	T164	Phosphorylation
14	Y172	Phosphorylation
15	Y179	Phosphorylation
16	S180	Phosphorylation
17	T182	Phosphorylation
18	S185	Phosphorylation
19	S189	Phosphorylation
20	Y190	Phosphorylation
21	T199	Phosphorylation
22	S206	Phosphorylation
23	Y211	Phosphorylation
24	T217	Phosphorylation
25	S219	Phosphorylation
26	Y230	Phosphorylation
27	Y233	Phosphorylation
28	S234	Phosphorylation
29	T237	Phosphorylation
30	S242	Phosphorylation
31	S247	Phosphorylation
32	T265	Phosphorylation
33	S269	Phosphorylation
34	T274	Phosphorylation
35	Y276	Phosphorylation
36	T280	Phosphorylation
37	Y292	Phosphorylation
38	Y297	Phosphorylation
39	S298	Phosphorylation
40	S312	Phosphorylation
41	Y314	Phosphorylation
42	Y316	Phosphorylation
43	Y321	Phosphorylation
44	S330	Phosphorylation
45	T335	Phosphorylation
46	T343	Phosphorylation
47	S352	Phosphorylation
48	T356	Phosphorylation
49	T362	Phosphorylation
50	S378	Phosphorylation
51	T379	Phosphorylation
52	S381	Phosphorylation
53	S403	Phosphorylation
54	Y406	Phosphorylation
55	Y414	Phosphorylation
56	Y421	Phosphorylation
57	S430	Phosphorylation
58	T433	Phosphorylation
59	T434	Phosphorylation
60	T478	Phosphorylation
61	S482	Phosphorylation
62	S487	Phosphorylation
63	Y500	Phosphorylation
64	S504	Phosphorylation
65	T518	Phosphorylation
66	T527	Phosphorylation
67	Y531	Phosphorylation
68	S532	Phosphorylation
69	T536	Phosphorylation
70	Y552	Phosphorylation
71	S560	Phosphorylation
72	S571	Phosphorylation
73	Y582	Phosphorylation
74	S591	Phosphorylation
75	S594	Phosphorylation
76	S608	Phosphorylation
77	S610	Phosphorylation
78	Y612	Phosphorylation
79	S632	Phosphorylation
80	S639	Phosphorylation
81	S657	Phosphorylation
82	S676	Phosphorylation
83	T694	Phosphorylation
84	T701	Phosphorylation
85	T708	Phosphorylation

### Sheet: 2. Consolidated Results
Phosphorylation on SV40-Large T antigen (LT)
Protein	Method /Treatment/Experiment		% Sequence Detected (Coverage)	Phospho- S & T	Phospho- Y	Total phospho-S,T and Y
SV40-LT	LC-MS/MS	CONTROL	91	59	23	82
		ETO	91	62	23	85
	Netphos v3.1	Full Sequence	100	53	6	59

### Sheet: 3. Previously Published PTMs
Phosphorylated residues in SV40 LT (previously published)
#	Site	PTM Type	Source	PMID
1	S106	Phosphorylation	UniProt	2838952, 2160857
2	S111	Phosphorylation		3034573
3	S112	Phosphorylation	UniProt	2838952, 2160857
4	S120	Phosphorylation	UniProt	2160857
5	S123	Phosphorylation	UniProt	2838952, 2160857
6	T124	Phosphorylation	UniProt	8648725, 2838952, 2160857,
7	S639	Phosphorylation	UniProt	2160857
8	S665	Phosphorylation	phospho.ELM	1654434
9	S667	Phosphorylation	phospho.ELM	1654434
10	S676	Phosphorylation	UniProt	2838952
11	S677	Phosphorylation	phospho.ELM UniProt	1654434, 2838952, 2160857
12	S679	Phosphorylation	UniProt	2838952, 2160857, 6292479
13	T701	Phosphorylation	UniProt	2838952, 2160857, 6292479
