## Supplementary material for "Proteomics analysis reveals novel phosphorylated residues and associated proteins of the polyomavirus DNA replication initiation complex": PAARs Polprim-complex

### Sheet: Sheet 1- Phosphor- POLA1-155
PTMs in POLA1- IP-MS
#	POLA1 AA Pos	PTM Type
1	S9	Phosphorylation
2	S11	Phosphorylation
3	S13	Phosphorylation
4	S15	Phosphorylation
5	S18	Phosphorylation
6	S19	Phosphorylation
7	Y47	Phosphorylation
8	Y49	Phosphorylation
9	T55	Phosphorylation
10	Y58	Phosphorylation
11	Y66	Phosphorylation
12	S67	Phosphorylation
13	S68	Phosphorylation
14	Y87	Phosphorylation
15	T129	Phosphorylation
16	S136	Phosphorylation
17	T146	Phosphorylation
18	S154	Phosphorylation
19	T168	Phosphorylation
20	T170	Phosphorylation
21	T174	Phosphorylation
22	S186	Phosphorylation
23	S190	Phosphorylation
24	S195	Phosphorylation
25	T198	Phosphorylation
26	T200	Phosphorylation
27	S204	Phosphorylation
28	S209	Phosphorylation
29	S212	Phosphorylation
30	T219	Phosphorylation
31	S277	Phosphorylation
32	S289	Phosphorylation
33	Y344	Phosphorylation
34	Y349	Phosphorylation
35	Y353	Phosphorylation
36	S369	Phosphorylation
37	T372	Phosphorylation
38	S375	Phosphorylation
39	T386	Phosphorylation
40	Y388	Phosphorylation
41	T400	Phosphorylation
42	T404	Phosphorylation
43	T406	Phosphorylation
44	S409	Phosphorylation
45	Y414	Phosphorylation
46	T423	Phosphorylation
47	Y425	Phosphorylation
48	S432	Phosphorylation
49	Y439	Phosphorylation
50	S450	Phosphorylation
51	Y452	Phosphorylation
52	Y457	Phosphorylation
53	S458	Phosphorylation
54	T472	Phosphorylation
55	S474	Phosphorylation
56	T479	Phosphorylation
57	T481	Phosphorylation
58	S482	Phosphorylation
59	S483	Phosphorylation
60	S503	Phosphorylation
61	S512	Phosphorylation
62	S533	Phosphorylation
63	S543	Phosphorylation
64	T546	Phosphorylation
65	S567	Phosphorylation
66	S581	Phosphorylation
67	S587	Phosphorylation
68	Y596	Phosphorylation
69	T614	Phosphorylation
70	T617	Phosphorylation
71	Y640	Phosphorylation
72	S660	Phosphorylation
73	S668	Phosphorylation
74	S677	Phosphorylation
75	T685	Phosphorylation
76	S696	Phosphorylation
77	S705	Phosphorylation
78	Y706	Phosphorylation
79	S709	Phosphorylation
80	T718	Phosphorylation
81	Y732	Phosphorylation
82	S733	Phosphorylation
83	S735	Phosphorylation
84	S736	Phosphorylation
85	Y740	Phosphorylation
86	T745	Phosphorylation
87	T769	Phosphorylation
88	S777	Phosphorylation
89	S785	Phosphorylation
90	Y797	Phosphorylation
91	Y801	Phosphorylation
92	T827	Phosphorylation
93	Y830	Phosphorylation
94	Y839	Phosphorylation
95	Y852	Phosphorylation
96	S863	Phosphorylation
97	Y865	Phosphorylation
98	S867	Phosphorylation
99	T877	Phosphorylation
100	T878	Phosphorylation
101	S884	Phosphorylation
102	T890	Phosphorylation
103	S905	Phosphorylation
104	Y942	Phosphorylation
105	T952	Phosphorylation
106	S955	Phosphorylation
107	Y957	Phosphorylation
108	S963	Phosphorylation
109	Y964	Phosphorylation
110	S965	Phosphorylation
111	Y968	Phosphorylation
112	T977	Phosphorylation
113	Y978	Phosphorylation
114	T987	Phosphorylation
115	Y1000	Phosphorylation
116	T1003	Phosphorylation
117	S1005	Phosphorylation
118	T1010	Phosphorylation
119	S1012	Phosphorylation
120	T1013	Phosphorylation
121	S1027	Phosphorylation
122	Y1033	Phosphorylation
123	S1046	Phosphorylation
124	Y1055	Phosphorylation
125	T1063	Phosphorylation
126	S1064	Phosphorylation
127	Y1068	Phosphorylation
128	T1070	Phosphorylation
129	T1091	Phosphorylation
130	S1101	Phosphorylation
131	S1104	Phosphorylation
132	T1107	Phosphorylation
133	S1127	Phosphorylation
134	S1131	Phosphorylation
135	T1140	Phosphorylation
136	Y1146	Phosphorylation
137	S1151	Phosphorylation
138	S1163	Phosphorylation
139	T1174	Phosphorylation
140	S1176	Phosphorylation
141	Y1177	Phosphorylation
142	S1184	Phosphorylation
143	T1187	Phosphorylation
144	S1189	Phosphorylation
145	Y1193	Phosphorylation
146	T1205	Phosphorylation
147	T1208	Phosphorylation
148	Y1210	Phosphorylation
149	Y1211	Phosphorylation
150	T1237	Phosphorylation
151	T1244	Phosphorylation
152	Y1251	Phosphorylation
153	T1268	Phosphorylation
154	Y1273	Phosphorylation
155	S1311	Phosphorylation
156	S1318	Phosphorylation
157	T1321	Phosphorylation
158	T1323	Phosphorylation
159	S1327	Phosphorylation
160	Y1341	Phosphorylation
161	Y1342	Phosphorylation
162	T1352	Phosphorylation
163	T1357	Phosphorylation
164	S1365	Phosphorylation
165	T1367	Phosphorylation
166	T1378	Phosphorylation
167	Y1383	Phosphorylation
168	S1384	Phosphorylation
169	S1387	Phosphorylation
170	Y1389	Phosphorylation
171	T1390	Phosphorylation
172	Y1395	Phosphorylation
173	Y1397	Phosphorylation
174	T1409	Phosphorylation
175	T1410	Phosphorylation
176	T1423	Phosphorylation
177	Y1430	Phosphorylation
178	T1436	Phosphorylation
179	S1442	Phosphorylation
180	S1444	Phosphorylation
181	Y1446	Phosphorylation
182	S1447	Phosphorylation
183	S1452	Phosphorylation
184	S1462	Phosphorylation

### Sheet: Sheet 2-phosphor- POLA2-48
PTMs in POLA2- IP-MS
#	POLA2 AA Pos	PTM Type
1	S2	Phosphorylation
2	S4	Phosphorylation
3	T58	Phosphorylation
4	S59	Phosphorylation
5	S64	Phosphorylation
6	S71	Phosphorylation
7	S75	Phosphorylation
8	S80	Phosphorylation
9	T81	Phosphorylation
10	S85	Phosphorylation
11	S95	Phosphorylation
12	S112	Phosphorylation
13	Y113	Phosphorylation
14	T114	Phosphorylation
15	T115	Phosphorylation
16	S117	Phosphorylation
17	S120	Phosphorylation
18	S126	Phosphorylation
19	T127	Phosphorylation
20	T130	Phosphorylation
21	T133	Phosphorylation
22	S136	Phosphorylation
23	S138	Phosphorylation
24	T139	Phosphorylation
25	S141	Phosphorylation
26	S147	Phosphorylation
27	S149	Phosphorylation
28	S150	Phosphorylation
29	S152	Phosphorylation
30	S154	Phosphorylation
31	T156	Phosphorylation
32	S158	Phosphorylation
33	Y161	Phosphorylation
34	S163	Phosphorylation
35	S165	Phosphorylation
36	T172	Phosphorylation
37	S173	Phosphorylation
38	S181	Phosphorylation
39	S183	Phosphorylation
40	S192	Phosphorylation
41	T203	Phosphorylation
42	S205	Phosphorylation
43	Y206	Phosphorylation
44	S208	Phosphorylation
45	T221	Phosphorylation
46	S229	Phosphorylation
47	Y235	Phosphorylation
48	T241	Phosphorylation
49	T252	Phosphorylation
50	S261	Phosphorylation
51	S269	Phosphorylation
52	S279	Phosphorylation
53	S280	Phosphorylation
54	S289	Phosphorylation
55	Y294	Phosphorylation
56	S295	Phosphorylation
57	T309	Phosphorylation
58	T310	Phosphorylation
59	T317	Phosphorylation
60	T396	Phosphorylation
61	S397	Phosphorylation
62	T408	Phosphorylation
63	T413	Phosphorylation
64	S415	Phosphorylation
65	S416	Phosphorylation
66	S418	Phosphorylation
67	S425	Phosphorylation
68	Y435	Phosphorylation
69	S441	Phosphorylation
70	Y442	Phosphorylation
71	S443	Phosphorylation
72	S446	Phosphorylation
73	S496	Phosphorylation
74	T504	Phosphorylation
75	Y546	Phosphorylation
76	T563	Phosphorylation
77	T570	Phosphorylation
78	Y575	Phosphorylation
79	S588	Phosphorylation

### Sheet: Sheet 3 phosphor- PRIM1-46
PTMs in PRIM1- IP-MS
#	PRIM 1 AA Pos	PTM Type
1	T3	Phosphorylation
2	T7	Phosphorylation
3	Y16	Phosphorylation
4	Y17	Phosphorylation
5	Y23	Phosphorylation
6	S24	Phosphorylation
7	Y26	Phosphorylation
8	Y27	Phosphorylation
9	Y32	Phosphorylation
10	Y39	Phosphorylation
11	S46	Phosphorylation
12	T48	Phosphorylation
13	Y54	Phosphorylation
14	Y57	Phosphorylation
15	S59	Phosphorylation
16	S64	Phosphorylation
17	Y76	Phosphorylation
18	Y84	Phosphorylation
19	S85	Phosphorylation
20	T93	Phosphorylation
21	T113	Phosphorylation
22	Y115	Phosphorylation
23	T133	Phosphorylation
24	T136	Phosphorylation
25	Y159	Phosphorylation
26	S160	Phosphorylation
27	S173	Phosphorylation
28	S178	Phosphorylation
29	S179	Phosphorylation
30	S183	Phosphorylation
31	Y188	Phosphorylation
32	S190	Phosphorylation
33	S205	Phosphorylation
34	S215	Phosphorylation
35	Y222	Phosphorylation
36	Y226	Phosphorylation
37	S239	Phosphorylation
38	T250	Phosphorylation
39	S258	Phosphorylation
40	S262	Phosphorylation
41	S265	Phosphorylation
42	S277	Phosphorylation
43	Y279	Phosphorylation
44	Y288	Phosphorylation
45	Y300	Phosphorylation
46	S310	Phosphorylation
47	S319	Phosphorylation
48	S322	Phosphorylation
49	T327	Phosphorylation
50	S331	Phosphorylation
51	T346	Phosphorylation
52	T349	Phosphorylation
53	S351	Phosphorylation
54	S361	Phosphorylation
55	T362	Phosphorylation
56	S374	Phosphorylation
57	T380	Phosphorylation
58	Y383	Phosphorylation
59	T386	Phosphorylation
60	S387	Phosphorylation
61	Y391	Phosphorylation
62	S405	Phosphorylation

### Sheet: Sheet 4 phosphor- PRIM2-56
PTMs in PRIM2- IP-MS
#	PRIM 2 AA Pos	PTM Type
1	S4	Phosphorylation
2	S21	Phosphorylation
3	Y22	Phosphorylation
4	Y29	Phosphorylation
5	S34	Phosphorylation
6	S38	Phosphorylation
7	S55	Phosphorylation
8	S62	Phosphorylation
9	Y63	Phosphorylation
10	T67	Phosphorylation
11	Y70	Phosphorylation
12	S72	Phosphorylation
13	S76	Phosphorylation
14	S84	Phosphorylation
15	Y85	Phosphorylation
16	Y93	Phosphorylation
17	S102	Phosphorylation
18	Y110	Phosphorylation
19	S113	Phosphorylation
20	S133	Phosphorylation
21	S147	Phosphorylation
22	S155	Phosphorylation
23	T160	Phosphorylation
24	S169	Phosphorylation
25	S170	Phosphorylation
26	S172	Phosphorylation
27	S174	Phosphorylation
28	S182	Phosphorylation
29	Y184	Phosphorylation
30	Y201	Phosphorylation
31	Y208	Phosphorylation
32	S227	Phosphorylation
33	T233	Phosphorylation
34	S236	Phosphorylation
35	S242	Phosphorylation
36	S254	Phosphorylation
37	Y257	Phosphorylation
38	T258	Phosphorylation
39	Y262	Phosphorylation
40	S263	Phosphorylation
41	S272	Phosphorylation
42	S280	Phosphorylation
43	T281	Phosphorylation
44	S283	Phosphorylation
45	Y309	Phosphorylation
46	T319	Phosphorylation
47	Y345	Phosphorylation
48	S346	Phosphorylation
49	Y347	Phosphorylation
50	S352	Phosphorylation
51	T360	Phosphorylation
52	Y362	Phosphorylation
53	T363	Phosphorylation
54	S366	Phosphorylation
55	S373	Phosphorylation
56	S377	Phosphorylation
57	Y381	Phosphorylation
58	S389	Phosphorylation
59	S400	Phosphorylation
60	Y401	Phosphorylation
61	S404	Phosphorylation
62	S409	Phosphorylation
63	T418	Phosphorylation
64	Y420	Phosphorylation
65	Y427	Phosphorylation
66	S440	Phosphorylation
67	S451	Phosphorylation
68	T470	Phosphorylation
69	S476	Phosphorylation
70	T480	Phosphorylation
71	S484	Phosphorylation
72	S485	Phosphorylation
73	S489	Phosphorylation
74	S506	Phosphorylation
75	S509	Phosphorylation

### Sheet: Sheet5-POLPRIM consolidated
Phosphorylation in DNA Polymerase alpha primase (Polprim) (4 subunits)
Protein subunits	Method /Treatment/Experiment		% Sequence Detected (Coverage)	Phospho- S & T	Phospho- Y	Total phospho- S,T,Y
p180 (POLA1)	LC-MS/MS	CONT	93	144	35	179
		ETO	93	126	36	162
	Netphos v3.1b	Full Sequence	100	97	27	124
p68 (POLA2)	LC-MS/MS	CONT	82	69	9	78
		ETO	77	61	7	68
	Netphos v3.1b	Full Sequence	100	74	7	81
p48 (PRIM1)	LC-MS/MS	CONT	100	41	21	62
		ETO	100	38	20	58
	Netphos v3.1b	Full Sequence	100	31	4	35
p58 (PRIM2)	LC-MS/MS	CONT	100	50	20	70
		ETO	100	50	17	67
	Netphos v3.1b	Full Sequence	100	40	8	48

### Sheet: Sheet6 POLA1- published-66
Protein -POLA1
#	modification_site	PTM Type	Uniprot	organism	site_group_id	PubmedID	CST_curation_set
1	S9	Phosphorylation	P09884	human	34354255		2262
2	S11	Phosphorylation	P09884	human	34354258		2262
3	Y49	Phosphorylation	P09884	human	56652678	27251275
4	T55	Phosphorylation	P09884	human	20621929	21659604
5	Y58	Phosphorylation	P09884	human	475142		9379; 12495; 12611
6	Y66	Phosphorylation	P09884	human	10854524	21659604	14432
7	T129	Phosphorylation	P09884	human	36277126	19413330
8	T174	Phosphorylation	P09884	human	14160816	19690332; 20068231; 21406692; 23749302; 24719451; 25159151
9	S186	Phosphorylation	P09884	human	3180405	18669648; 19651622; 19690332; 20068231; 20363803; 20393185; 21406692; 21712546; 22424773; 22496350; 22617229; 23186163; 23312004; 23749302; 23911959; 24117733; 24719451; 25159151; 27184836; 27251275; 32645325	6186; 9409; 9721; 9724; 11890; 13831
10	S190	Phosphorylation	P09884	human	3180408	18669648; 20068231; 21712546; 23186163; 23749302; 25159151	7319; 9410; 9721; 11890
11	S195	Phosphorylation	P09884	human	27533239	21712546
12	T198	Phosphorylation	P09884	human	3180411	21712546	7319
13	T200	Phosphorylation	P09884	human	11078344		7319
14	S209	Phosphorylation	P09884	human	452614	18669648; 20068231; 20363803; 20860994; 21406692; 21712546; 22424773; 22496350; 22617229; 23186163; 23312004; 23749302; 24719451; 25159151; 27251275	9151
15	S212	Phosphorylation	P09884	human	27461477	23312004
16	T219	Phosphorylation	P09884	human	14578037	19413330; 20068231; 21712546; 22496350; 23186163; 23312004; 23749302; 24719451; 27251275; 27281782	5716; 8972; 8990; 9151; 10058; 11886
17	S277	Phosphorylation	P09884	human	31082446	23186163; 25159151
18	S289	Phosphorylation	P09884	human	23133781		12497
19	T406	Phosphorylation	P09884	human	27461473	23186163; 23312004; 27251275
20	Y414	Phosphorylation	P09884	human	3654902
21	Y425	Phosphorylation	P09884	human	3654907
22	Y452	Phosphorylation	P09884	human	55370161	25814448
23	S503	Phosphorylation	P09884	human	36121086	25159151
24	Y942	Phosphorylation	P09884	human	3551198		4553
25	Y1000	Phosphorylation	P09884	human	23133784		12495
26	Y1055	Phosphorylation	P09884	human	477267		3661; 11783; 12050; 13070
27	T1268	Phosphorylation	P09884	human	33526655	22496350; 25159151
28	S1327	Phosphorylation	P09884	human	34669537		13915
29	S1462	Phosphorylation	P09884	human	31884862	21712546

### Sheet: Sheet7 POLA2- published-45
Protein -POLA2
#	modification_site	PTM	Uniprot	organism	site_group_id	PubmedID	CST_curation_set
1	T115	Phosphorylation	Q14181	human	471475		1819
2	S120	Phosphorylation	Q14181	human	4933754		5466; 5901
3	S126	Phosphorylation	Q14181	human	471474	16964243; 18669648; 19651622; 22617229; 24782546	1666; 5274; 5466; 9970; 10712; 10722
4	T127	Phosphorylation	Q14181	human	452823	15302935; 16964243; 18669648; 19413330; 19651622; 19664994; 20068231; 20363803; 21406692; 21659604; 21712546; 22115753; 22424773; 22496350; 22617229; 23186163; 23749302; 23911959; 24719451; 25159151; 25850435; 27184836; 27362937; 32645325	660; 1664; 1665; 1666; 1667; 1785; 1787; 3882; 3885; 4609; 5060; 5061; 5070; 5071; 5273; 5275; 5276; 5442; 6922; 9056; 9057; 9156; 9437; 9968; 9969; 9970; 9971; 9972; 9973; 9974; 9975; 10690; 10691; 10712; 10713; 10722; 11453; 12064; 20256; 20257; 20258; 20260; 20261; 20262; 20735; 20736; 20737; 20739; 20740; 20741; 21162; 21163; 21164; 21166; 21167; 21168; 30155; 30156; 30157; 30158; 30159; 3016…
5	T130	Phosphorylation	Q14181	human	468481	16964243; 18669648; 19413330; 19651622; 20068231; 20363803; 20686112; 21406692; 21712546; 21857030; 22115753; 22424773; 22496350; 22617229; 23186163; 23312004; 23749302; 23911959; 24719451; 24782546; 25159151; 25850435; 27184836; 27251275; 27362937; 32645325	660; 1664; 1665; 1666; 1667; 1785; 1787; 3882; 3885; 4389; 4609; 5273; 5275; 6922; 9056; 9057; 9156; 9437; 9968; 9969; 9970; 9971; 9972; 9973; 9974; 9975; 10690; 10691; 10712; 10713; 10722; 11453; 12059; 12063; 12064; 18859; 20255; 20256; 20257; 20258; 20259; 20260; 20261; 20262; 20263; 20734; 20735; 20736; 20737; 20738; 20739; 20740; 20741; 20742; 21161; 21162; 21163; 21164; 21165; 21166; 21167;…
6	T133	Phosphorylation	Q14181	human	3801974	21712546; 21857030	5076; 5273; 5276; 10690; 11453; 12059; 12061; 12063; 12064; 18859; 20255; 20256; 20257; 20258; 20259; 20260; 20261; 20262; 20263; 20734; 20735; 20736; 20737; 20738; 20739; 20740; 20741; 20742; 21161; 21162; 21163; 21164; 21165; 21166; 21167; 21168; 21169; 30112; 30153; 30154; 30155; 30156; 30157; 30158; 30159; 30160; 30161; 30162; 30163; 30164; 30165; 30166; 30167; 30168; 30169; 30170; 30171; 301…
7	S136	Phosphorylation	Q14181	human	23133787	24782546	6913
8	S138	Phosphorylation	Q14181	human	11065346		9048
9	T139	Phosphorylation	Q14181	human	23133796	23186163	9647
10	S141	Phosphorylation	Q14181	human	452821	15302935; 18669648; 19276368; 19651622; 19690332; 20068231; 20363803; 20686112; 21406692; 21659604; 21712546; 22424773; 22496350; 22617229; 23186163; 23312004; 23749302; 24117733; 24719451; 24782546; 25159151; 25850435; 27184836; 27251275; 27362937	4609; 9044; 10051; 10685; 10708; 10709; 10720; 11424; 11453; 12740
11	S147	Phosphorylation	Q14181	human	3196094	18669648; 19276368; 20068231; 21659604; 21712546; 22617229; 23186163; 23312004; 23749302; 24782546; 25159151; 27362937	9036; 9044; 9048; 10051; 10053; 10684; 10685; 10708; 10709; 10720; 10837; 11424; 11425; 11453; 12039; 12740
12	S149	Phosphorylation	Q14181	human	3196097	18669648; 20068231; 21712546; 24782546	10684; 10720
13	S150	Phosphorylation	Q14181	human	3196100	23749302; 27362937
14	S152	Phosphorylation	Q14181	human	452822	15302935; 18669648; 19276368; 19690332; 20068231; 20363803; 21406692; 21712546; 22424773; 22496350; 22617229; 23186163; 23749302; 24782546; 25159151; 25850435; 27362937	10685; 10708; 10709; 11453
15	S154	Phosphorylation	Q14181	human	7321060	19276368; 23186163	9048; 10685; 10709
16	T156	Phosphorylation	Q14181	human	4706061	20068231; 25159151	10685; 10709
17	S158	Phosphorylation	Q14181	human	14578040		3661
18	S165	Phosphorylation	Q14181	human	36419268	25278378
19	S192	Phosphorylation	Q14181	human	13261911	20044836
20	S229	Phosphorylation	Q14181	human	18014009	20068231
21	S418	Phosphorylation	Q14181	human	23133790		7083
22	S425	Phosphorylation	Q14181	human	23133793		7083
23	Y526	Phosphorylation	Q14181	human	34734873
24	Y528	Phosphorylation	Q14181	human	34735087		14432

### Sheet: Sheet8 PRIM1-published-42
Protein- PRIM1 (p48)
#	modification_site	PTM	Uniprot	organism	site_group_id	PubmedID	CST_curation_set
1	T3	Phosphorylation	P49642	human	18014207	20068231
2	S123	Phosphorylation	P49642	human	25306273		5316
3	S124	Phosphorylation	P49642	human	25306276		5316
4	S183	Phosphorylation	P49642	human	23135030		12371
5	Y188	Phosphorylation	P49642	human	462661	21406692; 25814448	949
6	S190	Phosphorylation	P49642	human	23135033		12371
7	S215	Phosphorylation	P49642	human	31082234	23186163
8	S310	Phosphorylation	P49642	human	481793116	21406692
9	S319	Phosphorylation	P49642	human	25750637	25159151
10	S331	Phosphorylation	P49642	human	18912753	21406692
11	S361	Phosphorylation	P49642	human	22350571	20363803; 23186163
12	T362	Phosphorylation	P49642	human	22351158	20363803
13	T386	Phosphorylation	P49642	human	31825395	22547687; 23628362
14	S387	Phosphorylation	P49642	human	31825398	22547687; 23628362
15	Y391	Phosphorylation	P49642	human	23135036		5500

### Sheet: Sheet9 PRIM2-published-45
Protein- PRIM2 (p58)
#	modification_site	PTM	Uniprot	Organism	site_group_id	PubmedID	CST_curation_set
1	S4	Phosphorylation	P49643	human	18014202	20068231; 23186163
2	S55	Phosphorylation	P49643	human	18912744	21406692
3	S62	Phosphorylation	P49643	human	18912747	21406692
4	Y63	Phosphorylation	P49643	human	18912750	21406692
5	S102	Phosphorylation	P49643	human	41287249	20860994
6	S170	Phosphorylation	P49643	human	36126034	19413330; 25159151
7	Y201	Phosphorylation	P49643	human	1021459		1639; 8215
8	Y208	Phosphorylation	P49643	human	5596942		1639; 8215
9	S377	Phosphorylation	P49643	human	23135007		9858; 13559
10	Y381	Phosphorylation	P49643	human	450563	15592455; 21437283	224; 484; 529; 970; 971; 975; 1046; 1174; 1305; 1307; 1522; 1528; 1539; 1540; 1541; 1645; 1920; 1970; 2426; 2427; 2494; 2505; 2507; 2533; 2550; 2642; 3237; 3247; 3787; 3789; 3894; 3895; 4032; 4633; 6447; 6832; 7155; 8010; 8422; 8492; 8500; 8519; 8716; 8833; 8834; 8835; 8937; 8938; 8939; 8942; 8943; 9061; 9709; 9787; 9788; 9789; 9858; 9953; 10458; 11304; 11306; 11307; 11308; 11309; 11310; 11311; 1…
11	S389	Phosphorylation	P49643	human	50787365	24719451
12	S400	Phosphorylation	P49643	human	50787368	24719451; 27362937
13	Y401	Phosphorylation	P49643	human	23135010	24719451	6580
14	S404	Phosphorylation	P49643	human	36135723	25159151; 27362937
15	S409	Phosphorylation	P49643	human	56817851	27362937
16	T470	Phosphorylation	P49643	human	471435	19413330; 21552520; 21712546; 21857030; 23186163; 23312004; 23749302; 24719451; 25159151; 25850435	275; 1785; 1787; 1826; 1834; 5078; 5079; 7661; 7662; 8982; 8990; 9057; 9961
17	S476	Phosphorylation	P49643	human	31882780	21712546; 25159151
18	S485	Phosphorylation	P49643	human	5196087		4483
19	S489	Phosphorylation	P49643	human	5196092		4483
20	S492	Phosphorylation	P49643	human	5196097		4483
