## Supplementary material for "Proteomics analysis reveals novel phosphorylated residues and associated proteins of the polyomavirus DNA replication initiation complex": PAARs RPA-complex

### Sheet: Sheet 1 -RPA1-58
PAARs on RPA1 by IP-MS/MS
#	AA Position	PTM Type
1	S6	Phosphorylation
2	T19	Phosphorylation
3	T34	Phosphorylation
4	T35	Phosphorylation
5	S38	Phosphorylation
6	Y42	Phosphorylation
7	T86	Phosphorylation
8	S104	Phosphorylation
9	Y159	Phosphorylation
10	S162	Phosphorylation
11	T164	Phosphorylation
12	S172	Phosphorylation
13	S174	Phosphorylation
14	T176	Phosphorylation
15	S177	Phosphorylation
16	T180	Phosphorylation
17	S182	Phosphorylation
18	S189	Phosphorylation
19	T191	Phosphorylation
20	Y193	Phosphorylation
21	S195	Phosphorylation
22	T198	Phosphorylation
23	T204	Phosphorylation
24	S207	Phosphorylation
25	T211	Phosphorylation
26	S213	Phosphorylation
27	S215	Phosphorylation
28	S223	Phosphorylation
29	S230	Phosphorylation
30	T236	Phosphorylation
31	Y255	Phosphorylation
32	Y256	Phosphorylation
33	S258	Phosphorylation
34	T261	Phosphorylation
35	T270	Phosphorylation
36	S312	Phosphorylation
37	S315	Phosphorylation
38	S325	Phosphorylation
39	Y326	Phosphorylation
40	T333	Phosphorylation
41	S336	Phosphorylation
42	T330	Phosphorylation
43	Y347	Phosphorylation
44	T351	Phosphorylation
45	S352	Phosphorylation
46	T357	Phosphorylation
47	T359	Phosphorylation
48	S371	Phosphorylation
49	S384	Phosphorylation
50	S390	Phosphorylation
51	S392	Phosphorylation
52	S395	Phosphorylation
53	S396	Phosphorylation
54	S397	Phosphorylation
55	T398	Phosphorylation
56	Y409	Phosphorylation
57	S426	Phosphorylation
58	S428	Phosphorylation
59	S432	Phosphorylation
60	S438	Phosphorylation
61	T440	Phosphorylation
62	T444	Phosphorylation
63	Y446	Phosphorylation
64	S450	Phosphorylation
65	Y461	Phosphorylation
66	S463	Phosphorylation
67	S464	Phosphorylation
68	T467	Phosphorylation
69	Y470	Phosphorylation
70	Y478	Phosphorylation
71	T483	Phosphorylation
72	Y498	Phosphorylation
73	T505	Phosphorylation
74	S569	Phosphorylation
75	T580	Phosphorylation
76	Y581	Phosphorylation
77	S585	Phosphorylation
78	T590	Phosphorylation
79	Y599	Phosphorylation
80	Y602	Phosphorylation
81	S609	Phosphorylation

### Sheet: Sheet 2 -RPA2-25
PAARs on RPA2 by IP-MS/MS
#	AA Position	PTM Type
1	T50	Phosphorylation
2	S52	Phosphorylation
3	S56	Phosphorylation
4	T58	Phosphorylation
5	S72	Phosphorylation
6	T75	Phosphorylation
7	T88	Phosphorylation
8	Y92	Phosphorylation
9	T98	Phosphorylation
10	T110	Phosphorylation
11	T113	Phosphorylation
12	S114	Phosphorylation
13	S115	Phosphorylation
14	T118	Phosphorylation
15	T124	Phosphorylation
16	Y125	Phosphorylation
17	S134	Phosphorylation
18	S140	Phosphorylation
19	T156	Phosphorylation
20	T157	Phosphorylation
21	S170	Phosphorylation
22	S174	Phosphorylation
23	S177	Phosphorylation
24	S238	Phosphorylation
25	S240	Phosphorylation
26	S241	Phosphorylation
27	S250	Phosphorylation
28	Y256	Phosphorylation
29	S257	Phosphorylation
30	T258	Phosphorylation
31	T267	Phosphorylation

### Sheet: Sheet 3 -RPA3-9
PAARs on RPA3 by IP-MS/MS
#	AA Position	PTM Type
1	S10	Phosphorylation
2	T37	Phosphorylation
3	S44	Phosphorylation
4	T52	Phosphorylation
5	S64	Phosphorylation
6	T74	Phosphorylation
7	T78	Phosphorylation
8	T82	Phosphorylation
9	S83	Phosphorylation
10	Y84	Phosphorylation
11	S91	Phosphorylation
12	Y99	Phosphorylation
13	Y113	Phosphorylation

### Sheet: Sheet 4- Consolidated
PAARs on RPA complex (3 subunits)
Protein subunits	Method/ Treatment/Experiment		% Sequence Detected (Coverage)	Phospho S & T	Phospho Y	Total phospho-S,T and Y
RPA1 (p70)	LC-MS/MS	CONT	100	65	16	81
		ETO	88	63	16	79
	Netphos v3.1	In silico	100	61	9	70
RPA2 (p32)	LC-MS/MS	CONT	100	27	3	30
		ETO	100	19	2	21
	Netphos v3.1	In silico	100	30	4	34
RPA3 9p14)	LC-MS/MS	CONT	100	10	3	13
		ETO	100	10	3	13
	Netphos v3.1	In silico	100	8	1	9

### Sheet: Sheet5-RPA1 published-24
Previously published post-translationally modified (PTM) sites on RPA1 (p70)
#	modification_site	PTM	Uniprot	organism	site_group_id	PubmedID	CST_curation_set
1	S6	Phosphorylation	P27694	human	18015045	20068231
2	T35	Phosphorylation	P27694	human	31882143	21712546
3	S38	Phosphorylation	P27694	human	30980999	21712546; 23186163; 23749302
4	S135	Phosphorylation	P27694	human	36133202	23749302; 25159151; 25850435; 27251275; 32645325
5	T164	Phosphorylation	P27694	human	34669381	18212344	13827
6	S174	Phosphorylation	P27694	human	9322310	23186163; 23749302; 25159151	3886
7	S177	Phosphorylation	P27694	human	23140298	21712546; 25159151	4777
8	T180	Phosphorylation	P27694	human	460933	17525332; 18077418; 20068231; 22424773; 23312004; 25159151	908; 993; 1122; 1123; 1617; 2796; 2798; 4706; 4707; 4778; 4842; 5568; 5569; 6240; 6241; 6246; 6247; 11708
9	S182	Phosphorylation	P27694	human	23140301	23749302	4842
10	T191	Phosphorylation	P27694	human	3684353	19413330; 20068231; 21712546; 23186163; 23312004; 23749302; 25159151; 27251275	9647; 9648; 12435; 13072
11	S195	Phosphorylation	P27694	human	36127934	25159151
12	S207	Phosphorylation	P27694	human	18913213	21406692
13	S312	Phosphorylation	P27694	human	27459120	23312004; 27251275
14	S315	Phosphorylation	P27694	human	23140304	21712546; 23312004; 23749302; 25159151; 27251275	12682
15	S384	Phosphorylation	P27694	human	3189442	18669648; 20068231; 21406692; 21712546; 21857030; 22617229; 23186163; 23312004; 23749302; 23911959; 24719451; 24782546; 25159151; 27251275; 32645325	8349; 9444; 10272; 11850
16	S392	Phosphorylation	P27694	human	34734974	23749302
17	S432	Phosphorylation	P27694	human	36126947	25159151
18	Y461	Phosphorylation	P27694	human	460479		1175
19	Y470	Phosphorylation	P27694	human	11023051		8521; 8525; 8527; 8716; 8717; 9858
20	Y478	Phosphorylation	P27694	human	15570236	22461510
21	T483	Phosphorylation	P27694	human	29651472	22461510
22	Y581	Phosphorylation	P27694	human	3557373		4641; 5111; 6845; 11648; 12033; 12495; 12609; 12610; 12611; 13033; 14432
23	T590	Phosphorylation	P27694	human	18015048	20068231
24	Y599	Phosphorylation	P27694	human	3590043	20068231

### Sheet: Sheet6-RPA2 published-17
Previously published post-translationally modified (PTM) sites on RPA2 (p32)
#	modification_site	PTM	Uniprot	organism	site_group_id	PubmedID	CST_curation_set
1	S4	Phosphorylation	P15927	human	470082	16872911; 17035231; 17928296; 18003706; 18289945; 19843584; 20016603; 20154705; 21731742; 22037398; 23684611; 23873943; 23993743; 24253929; 24267891; 24332808; 24819595; 24830725; 24876101; 25070753; 25308476; 25535335; 25733714; 25893301; 26166705; 26237679; 26593718; 26675349; 26811421; 27999209; 28802045; 29875999; 30573684; 31527085; 32989256; 33657372; 34937945
2	S8	Phosphorylation	P15927	human	470083	15279788; 16872911; 17035231; 17928296; 18003706; 18289945; 19843584; 20016603; 20154705; 20562096; 21107010; 21731742; 22037398; 23684611; 23873943; 23993743; 24253929; 24267891; 24332808; 24819595; 24830725; 24876101; 25070753; 25308476; 25535335; 25733714; 25893301; 26166705; 26237679; 26593718; 26675349; 26811421; 27999209; 28802045; 29875999; 30573684; 31527085; 32989256; 33657372; 34937945
3	Y9	Phosphorylation	P15927	human	4000921	20562096
4	S11	Phosphorylation	P15927	human	1854600	15279788; 17035231; 21107010; 9295339
5	S12	Phosphorylation	P15927	human	1854602	15279788; 17035231; 21107010; 9295339
6	S13	Phosphorylation	P15927	human	1854601	15279788; 17035231; 21107010; 9295339
7	Y14	Phosphorylation	P15927	human	15436656	20562096
8	T21	Phosphorylation	P15927	human	448340	14872059; 15060176; 15279788; 17035231; 17928296; 18995830; 19704001; 19843584; 20154705; 21107010; 24267891; 24332808; 26811421; 27029031; 29875999; 31527085; 32989256; 33357448; 9139719; 9295339
9	S23	Phosphorylation	P15927	human	448337	15279788; 17928296; 19671522; 19843584; 20068231; 20154705; 21107010; 23749302; 26237679; 9295339
10	S29	Phosphorylation	P15927	human	448338	15279788; 17928296; 19671522; 19843584; 20068231; 20154705; 21107010; 21664290; 23749302; 26237679; 27251275; 29875999; 31527085; 9139719; 9295339
11	S33	Phosphorylation	P15927	human	448339	17035231; 17928296; 18289945; 19704001; 19843584; 20154705; 21107010; 21664290; 23684611; 23873943; 23897887; 24267891; 24332808; 24639502; 24876101; 25070753; 25301947; 26237679; 26593718; 26811421; 27376578; 27818175; 28046023; 28506294; 28802045; 33636182; 33657372; 33826602; 33870196; 34385259; 34819354; 9139719; 9295339
12	S52	Phosphorylation	P15927	human	1854603	17035231
13	S72	Phosphorylation	P15927	human	1854604	17035231
14	T88	Phosphorylation	P15927	human	18913099	21406692
15	S174	Phosphorylation	P15927	human	1854605	17035231
16	S238	Phosphorylation	P15927	human	23138626	22115753; 23312004; 23749302; 23911959; 24275569; 24719451; 25159151; 27251275	12679
17	S240	Phosphorylation	P15927	human	31864627	22617229; 25159151

### Sheet: Sheet7-RPA3-published 11
Previously published post-translationally modified (PTM) sites on RPA3 (p14)
#	modification_site	PTM	Uniprot	organism	site_group_id	PubmedID	CST_curation_set
1	S10	Phosphorylation	P35244	human	23140307		6570
2	T37	Phosphorylation	P35244	human	23140310		9211
3	S44	Phosphorylation	P35244	human	14161156	19690332; 25814448
4	T52	Phosphorylation	P35244	human	14161159	19690332
