## Supplementary material for "Proteomics analysis reveals novel phosphorylated residues and associated proteins of the polyomavirus DNA replication initiation complex": Statistics underlying Enrichment Analysis Statistics

### Sheet: 1 Process Network Stats-SV40 LT
Enrichment Analysis Report SV40 LT Associated Proteins (Cont and ETO)
Enrichment by Process Networks					Common				Unique for SV40LT- CONT-IPMS				Unique for SV40-LT-ETO- IPMS
#	Networks	Total	pValue	Min FDR	p-value	FDR	In Data	Network Objects from Active Data	p-value	FDR	In Data	Network Objects from Active Data	p-value	FDR	In Data	Network Objects from Active Data
1	Translation_Elongation-Termination	232	1.26908e-30	1.71325e-28	1.26908e-30	1.71325e-28	49	RPS28, RPL23a, eEF1G, RPL27, RPL28, RPS10, RPS11, DDX1, RPS19, SYQ, RPS30, RPL35, RPS13, RPS2, RPS3, RPL12, RPL22, RPS24, RPL26, RPS5, RPL31, RPS3A, SerRS, RPS18, RPL29, RPL38, RPS14, RPL34, RPS26, eIF2C2 (Argonaute-2), GluProRS, eEF1A2, RPS23, RPS17, RPS4, RPS27A, eEF2, hnRNP K, RPL13, eEF1A, RPS7, SYTC, RPL24, RPS25, eEF1A1, RPS16, RPL35a, RPL27A, RPS6	1.15318e-13	5.47762e-12	23	RPL21, RPL8, RPLP2, SRP14, RPL6, RPL30, RPL7, RACK1, RPS12, RPL11, RPL17, RARS, RPL18, eIF6 (ITGB4BP), RPL7A, RPS8, RPL4, RPLP0, RPS15, RPL37A, RPL14, RPL10A (CsA-19), RPL23	0.137146	0.370112	2	eIF2C1 (Argonaute-1), GFM1
2	Translation_Translation initiation	171	1.54718e-24	1.04435e-22	1.54718e-24	1.04435e-22	38	RPS28, RPL23a, RPL27, RPL28, RPS10, RPS11, RPS19, RPS30, RPL35, RPS13, RPS2, RPS3, RPL12, RPL22, RPS24, RPL26, RPS5, RPL31, RPS3A, RPS18, RPL29, RPL38, RPS14, RPL34, RPS26, RPS23, RPS17, RPS4, RPS27A, RPL13, PABPC1, RPS7, RPL24, RPS25, RPS16, RPL35a, RPL27A, RPS6	2.45354e-21	2.33086e-19	27	RPL21, RPL8, RPLP2, RPL6, RPL30, RPL7, RACK1, RPS12, RPL11, RPL17, eIF3S10, eIF4A, RPL18, eIF5A, eIF4A1, eIF6 (ITGB4BP), RPL7A, RPS8, PABPC4, RPL4, RPLP0, RPS15, eIF3S4, RPL37A, RPL14, RPL10A (CsA-19), RPL23	0.385658	0.488384	1	eIF2B5
3	Transcription_mRNA processing	160	2.59499e-21	1.16775e-19	2.59499e-21	1.16775e-19	34	hnRNP R, hnRNP L, AUF1, DDX1, SKIP (Ski-interacting protein), SNRPD2 (SMD2), hnRNP U, PABP2, SFRS1 (SF2), SFRS3, KHSRP, SFRS4, DHX15, hnRNP A1, RALY, SF3B4, hnRNP C, CBP80, U2 snRNP B2, HPRP8BP, SNRPD1 (SMD1), SNRPD3 (SMD3), PCBP-1, hnRNP A2, hnRNP K, DDX5, PABPC1, ALY, SNRPB (Sm-B), SRRM1, CDC5L, RBM8 (Y14), SRm300, snRNP-E	7.27893e-09	2.305e-07	15	NSAP1, hnRNP M, FUSIP1, CAPER, PSF, hnRNP F, SFRS10, PRPF3, FLJ10292, RNPS1, PTBP1, BAT1 (UAP56), NRB54, SF3B3, SFRS7 (9G8)	0.365871	0.488384	1	DDX17
4	Cytoskeleton_Intermediate filaments	81	3.9276e-13	1.32556e-11	3.9276e-13	1.32556e-11	19	Keratin 1, Keratin 14, Keratin 2, Tubulin beta, Plakophilin 2, Keratin 16, Keratin 5/14, Tubulin alpha, Tubulin beta 2, Keratin 8, Keratin 8/18, Vimentin, Keratin 18, Actin cytoskeletal, Keratin 5, Tubulin (in microtubules), Actin, Keratin 6A, 14-3-3	0.00619189	0.0588229	5	Alpha-actinin, Plectin 1, Keratin 17, Epiplakin, Alpha-actinin 4	0.204912	0.399547	1	Desmoplakin
5	Cell adhesion_Cell junctions	163	3.45046e-09	9.31624e-08	3.45046e-09	9.31624e-08	21	Keratin 1, Keratin 2, Tubulin beta, Plakophilin 2, Tubulin alpha, CSDA, Keratin 8, ACTB, Keratin 8/18, Connexin 43, 14-3-3 epsilon, Vimentin, Keratin 18, Actin cytoskeletal, Plakoglobin, Keratin 5, F-Actin, Tubulin (in microtubules), Actin, Keratin 6A, 14-3-3	0.421462	0.97664	3	Alpha-actinin, 14-3-3 zeta/delta, Alpha-actinin 4	0.0757157	0.35306	2	Beta-catenin, Desmoplakin
6	Protein folding_Protein folding nucleus	58	3.6169e-06	7.75414e-05	3.6169e-06	7.75414e-05	10	HSP90, AUF1, Nucleophosmin, GRP78, HSP70, SFRS4, HCF1, HSC70, HSPA1B, Nucleolin	0.204823	0.856224	2	HSPA4, BAT1 (UAP56)	0.151193	0.370112	1	Beta-catenin
7	Protein folding_Response to unfolded proteins	72	4.02067e-06	7.75414e-05	4.02067e-06	7.75414e-05	11	HSP90, Endoplasmin, HSP90 beta, GRP78, HSP70, VCP, HSPA1A, HSP90 alpha, HSC70, HSPA1B, HSP60	0.0859538	0.510351	3	P4HB, HSPA4, HSP10 (mitochondrial)	1	1	0
8	Cell cycle_Mitosis	179	8.77415e-06	0.000148064	8.77415e-06	0.000148064	17	Tubulin alpha 1A, Tubulin beta, Ubiquitin, MCAK, NF45 (ILF2), NF45/90 complex, Tubulin alpha, NFAT-90, Tubulin beta 4, ACTB, Importin (karyopherin)-beta, Actin cytoskeletal, Histone H3, Histone H1, Tubulin (in microtubules), Actin, Karyopherin beta 1	1	1	0		1	1	0
9	Protein folding_Folding in normal condition	119	0.000107821	0.00161732	0.000107821	0.00161732	12	HSP90, Csp, Alpha crystallin A, Endoplasmin, HSP90 beta, HSP70, HSPA1A, HSP90 alpha, HSC70, TRAP-1, HSPA1B, HSP60	0.00161527	0.0191814	7	TCP1-delta, HSPA4, TCP1-beta, TCP1-theta, TCP1-zeta-1, HSP10 (mitochondrial), TCP1-alpha	1	1	0
10	Cytoskeleton_Regulation of cytoskeleton rearrangement	183	0.000163967	0.000972545	0.000163967	0.00221355	15	Tubulin alpha 1A, Tubulin beta, Tubulin beta 1, Tubulin alpha, Cofilin, non-muscle, Tubulin beta 2, Filamin A, ACTB, Cofilin, 14-3-3 epsilon, Vimentin, Actin cytoskeletal, Tubulin (in microtubules), Actin, 14-3-3	6.14239e-05	0.000972545	11	Alpha-actinin, N-WASP, Plectin 1, Profilin I, Talin, MELC, 14-3-3 zeta/delta, Profilin, Alpha-actinin 4, MyHC, Filamin B (TABP)	1	1	0

### Sheet: 2 Process Network Stats-Polprim
Enrichment Analysis Report Polprim-complex Associated Proteins (Cont and ETO)
Enrichment by Process Networks					Common				Unique for 452-Polprim- CONT- IPMS				Unique for 164- Polprim-ETO-IPMS
#	Networks	Total	pValue	Min FDR	p-value	FDR	In Data	Network Objects from Active Data	p-value	FDR	In Data	Network Objects from Active Data	p-value	FDR	In Data	Network Objects from Active Data
1	Cytoskeleton_Intermediate filaments	81	2.36094e-21	2.59704e-19	2.36094e-21	2.59704e-19	23	Keratin 14, Keratin 2, Tubulin beta, Keratin 17, Keratin 16, Keratin 5/14, Keratin 4, Keratin 8, Vimentin, Keratin 18, Actin cytoskeletal, Actin, Keratin 6A, Keratin 1, Keratin 13, Keratin 4/13, Tubulin alpha, Tubulin beta 2, Keratin 8/18, Keratin 5, Tubulin (in microtubules), 14-3-3, Desmoplakin	0.0186455	0.137045	7	Plectin 1, RhoA, Alpha-actinin 4, Alpha-actinin, Keratin 19, Plakophilin 1, Lamin A/C	1	1	0
2	Translation_Elongation-Termination	232	3.27086e-16	1.79897e-14	3.27086e-16	1.79897e-14	29	RPL28, RPS10, RPS30, RPS13, RPS3, RPS24, RPS3A, RPL38, RPS14, RPL18, RPS26, RPS23, RPS17, eEF2, RPL13, eEF1A1, RPL27A, RPL10A (CsA-19), RPL27, RPLP2, RPS2, RPS18, RPS4, hnRNP K, eEF1A, RPS7, RPL24, RPS25, RPS16	4.81543e-15	3.53934e-13	36	RPS19, EMAPII, RPL7, RACK1, RPL12, RPL22, RPL26, RPS5, RARS, RPL31, RPL3, RPL7A, RPS8, RPL9, RPL4, RPS6, RPL23, RPL21, eEF1G, RPS11, SRP-alpha, RPS27, RPL6, RPL30, GlyRS, RPL11, RPL17, MARS, GluProRS, eIF6 (ITGB4BP), LAMR1, RPS27A, AARS, RPLP0, RPL15, RPL37A	0.00465057	0.0418551	3	RPL23a, RPS29, RPL35a
3	Translation_Translation initiation	171	1.12518e-15	2.46889e-22	1.12518e-15	4.12565e-14	25	RPL28, RPS10, RPS30, RPS13, RPS3, RPS24, RPS3A, RPL38, RPS14, RPL18, RPS26, RPS23, RPS17, RPL13, RPL27A, RPL10A (CsA-19), RPL27, RPLP2, RPS2, RPS18, RPS4, RPS7, RPL24, RPS25, RPS16	1.67951e-24	2.46889e-22	41	RPS19, RPL7, RACK1, RPL12, RPL22, eIF4B, RPL26, RPS5, RPL31, RPL3, eIF5A, RPL7A, RPS8, RPL9, PABPC1, RPL4, eIF3S8, RPS6, RPL23, RPL21, RPS11, eIF3S5, RPS27, RPL6, RPL30, eIF3S3, RPL11, RPL17, MARS, eIF3S10, eIF4A, eIF4A1, eIF6 (ITGB4BP), LAMR1, RPS27A, eIF3S2, PABPC4, RPLP0, Nop56, RPL15, RPL37A	0.00195259	0.0383816	3	RPL23a, RPS29, RPL35a
4	Cell adhesion_Cell junctions	163	3.76687e-13	1.03589e-11	3.76687e-13	1.03589e-11	22	Keratin 2, Tubulin beta, Keratin 8, Vimentin, Keratin 18, Actin cytoskeletal, Actin, Keratin 6A, Keratin 1, 14-3-3 zeta/delta, Tubulin alpha, Actin cytoplasmic 2, ACTB, Keratin 8/18, Connexin 43, Desmoglein 1, Plakoglobin, Keratin 5, F-Actin, Tubulin (in microtubules), 14-3-3, Desmoplakin	0.182014	0.743222	8	Alpha-fodrin, RhoA, Alpha-actinin 4, Fodrin (spectrin), 14-3-3 epsilon, Alpha-actinin, Beta-fodrin, Plakophilin 1	0.0250486	0.0966161	2	DSC1, Desmocollin 3
5	Protein folding_Response to unfolded proteins	72	9.96976e-09	2.19335e-07	9.96976e-09	2.19335e-07	12	HSP90, HSP47, HSP70, P4HB, HSP90 alpha, HSP90 beta, GRP78, LRP1, HSPA1A, HSC70, HSPA1B, HSP60	0.00269667	0.0360374	8	HSP40, Calnexin, HSP105, HYOU1, HSP10 (mitochondrial), Endoplasmin, Calreticulin, VCP	1	1	0
6	Cytoskeleton_Regulation of cytoskeleton rearrangement	183	2.20204e-06	4.03707e-05	2.20204e-06	4.03707e-05	15	Tubulin alpha 1A, Tubulin beta, Vimentin, MyHC, Actin cytoskeletal, Actin, Tubulin beta 1, 14-3-3 zeta/delta, Tubulin alpha, Cofilin, non-muscle, Tubulin beta 2, ACTB, Cofilin, Tubulin (in microtubules), 14-3-3	1.08125e-05	0.000227063	19	Alpha-fodrin, Plectin 1, Profilin I, Talin, RhoA, MELC, Myosin II, SPTBN(spectrin1-4), ERM proteins, Alpha-actinin 4, Fodrin (spectrin), 14-3-3 epsilon, Filamin B (TABP), Alpha-actinin, Beta-fodrin, Profilin, Filamin A, MRLC, VIL2 (ezrin)	1	1	0
7	Protein folding_Folding in normal condition	119	2.83028e-06	4.44759e-05	2.83028e-06	4.44759e-05	12	HSP90, HSP47, Csp, HSP70, HSP90 alpha, Alpha crystallin A, HSP90 beta, HSPA1A, HSC70, HSPA1B, HSP60, TCP1-epsilon	1.95177e-06	5.73821e-05	16	Sti1, HSP40, TCP1-beta, FKBP4, TCP1-theta, HSP105, HYOU1, HSP10 (mitochondrial), TCP1-gamma, TCP1-delta, TCP1, Endoplasmin, TCP1-eta, Cyclophilin B, TCP1-zeta-1, TCP1-alpha	1	1	0
8	Protein folding_ER and cytoplasm	45	2.17445e-05	0.000298987	2.17445e-05	0.000298987	7	HSP90, HSP47, HSP70, P4HB, GRP78, HSPA1A, HSC70	0.0167691	0.136948	5	Calnexin, FKBP4, HYOU1, Calreticulin, VCP	1	1	0
9	Protein folding_Protein folding nucleus	58	0.000116797	0.00142751	0.000116797	0.00142751	7	HSP90, Nucleophosmin, HSP70, Nucleolin, GRP78, HSC70, HSPA1B	0.0126912	0.111575	6	HCF1, FKBP4, BAT1 (UAP56), HYOU1, AUF1, DJ-1	1	1	0
10	Cell cycle_S phase	148	0.000129976	0.00142973	0.000129976	0.00142973	11	HSP90, POLA2, Rad51, DNA polymerase alpha/primase, PRIM1, PRIM2A, Histone H4, POLA1, Brca2, Histone H1, Histone H3	0.0108774	0.111575	11	RPA3, Ubiquitin, PCNA, MCM4, MCM3, PTMA, HP1, MCM7, RPA1, RPA2, CRM1	1	1	0

### Sheet: 3 Process Network Stats- RPA
Enrichment Analysis Report RPA-Complex Associated Proteins (Cont and ETO)
Enrichment by Process Networks					Common				Unique for 223 RPA CONT IPMS				Unique for 45 RPA ETO IPMS
#	Networks	Total	pValue	Min FDR	p-value	FDR	In Data	Network Objects from Active Data	p-value	FDR	In Data	Network Objects from Active Data	p-value	FDR	In Data	Network Objects from Active Data
1	Cytoskeleton_Intermediate filaments	81	6.04721e-13	4.83777e-11	6.04721e-13	4.83777e-11	12	Keratin 14, Keratin 2, Tubulin beta, Keratin 16, Keratin 5/14, Tubulin alpha, Tubulin beta 2, Actin cytoskeletal, Keratin 5, Tubulin (in microtubules), Actin, Keratin 6A	0.231332	0.744601	3	Vimentin, 14-3-3, Desmoplakin	1	1	0
2	Cytoskeleton_Regulation of cytoskeleton rearrangement	183	3.89085e-12	1.55634e-10	3.89085e-12	1.55634e-10	15	Tubulin beta, Profilin I, Tubulin beta 1, Tubulin alpha, Cofilin, non-muscle, Profilin, Tubulin beta 2, ACTB, Cofilin, Actin muscle, MyHC, Actin cytoskeletal, ACTA1, Tubulin (in microtubules), Actin	0.012752	0.0998661	9	Talin, 14-3-3 zeta/delta, Filamin A, ERM proteins, RhoGDI beta, Vimentin, VIL2 (ezrin), ARP3, 14-3-3	1	1	0
3	Cell adhesion_Integrin-mediated cell-matrix adhesion	214	5.45119e-09	1.45365e-07	5.45119e-09	1.45365e-07	13	Tubulin beta, Profilin I, Tubulin beta 1, Tubulin alpha, Profilin, Tubulin beta 2, Tubulin beta 4, ACTB, Cofilin, MyHC, Actin cytoskeletal, Tubulin (in microtubules), Actin	0.645249	0.992644	4	Talin, Filamin A, ERM proteins, VIL2 (ezrin)	1	1	0
4	Cell adhesion_Cell junctions	163	3.26025e-08	6.52051e-07	3.26025e-08	6.52051e-07	11	Keratin 2, Tubulin beta, Tubulin alpha, ACTB, Connexin 43, Actin cytoskeletal, Keratin 5, F-Actin, Tubulin (in microtubules), Actin, Keratin 6A	0.118055	0.482825	6	14-3-3 zeta/delta, Vimentin, Desmoglein 1, Plakoglobin, 14-3-3, Desmoplakin	1	1	0
5	Cytoskeleton_Actin filaments	176	7.21985e-08	1.15518e-06	7.21985e-08	1.15518e-06	11	MYH9, Profilin I, Cofilin, non-muscle, Profilin, ACTB, Cofilin, Actin muscle, MyHC, Actin cytoskeletal, ACTA1, Actin	0.153008	0.583697	6	Annexin II, Talin, Filamin A, ERM proteins, VIL2 (ezrin), ARP3	0.0488644	0.053246	1	Brush border myosin I
6	Protein folding_Response to unfolded proteins	72	1.70378e-05	0.00022717	1.70378e-05	0.00022717	6	HSP90, HSP70, P4HB, HSP90 alpha, HSC70, HSP60	0.000102374	0.00175743	8	Endoplasmin, HSP90 beta, GRP78, Calreticulin, VCP, HSPA1A, HSPA1B, HSP10 (mitochondrial)	1	1	0
7	Protein folding_Folding in normal condition	119	3.20241e-05	3.6204e-06	3.20241e-05	0.00036599	7	HSP90, Csp, HSP70, HSP90 alpha, HSC70, BAG5, HSP60	1.17052e-07	3.6204e-06	14	Endoplasmin, HSP90 beta, TCP1-eta, ST13 (Hip), TCP1-beta, FKBP4, TCP1-theta, HSPA1A, HSPA1B, TCP1-zeta-1, HSP10 (mitochondrial), TCP1-gamma, TCP1-alpha, TCP1-epsilon	1	1	0
8	Cytoskeleton_Macropinocytosis and its regulation	85	4.41591e-05	0.000441591	4.41591e-05	0.000441591	6	Profilin I, Tubulin alpha, Profilin, Cofilin, Actin cytoskeletal, Tubulin (in microtubules)	0.830168	0.992644	1	Dynein 1, cytoplasmic, heavy chain	1	1	0
9	Cell cycle_Mitosis	179	6.08301e-05	0.000540712	6.08301e-05	0.000540712	8	Tubulin beta, Tubulin alpha, Tubulin beta 4, ACTB, Actin cytoskeletal, Histone H1, Tubulin (in microtubules), Actin	0.503442	0.992644	4	NF45 (ILF2), Dynein 1, cytoplasmic, heavy chain, Importin (karyopherin)-beta, Histone H3	1	1	0
10	Protein folding_Protein folding nucleus	58	7.69675e-05	0.000598575	7.69675e-05	0.000598575	5	HSP90, Nucleophosmin, HSP70, HSC70, Nucleolin	0.0307037	0.186029	4	AUF1, GRP78, FKBP4, HSPA1B	1	1	0
